# Re-direction of phagosomes to the recycling expulsion pathway by a fungal pathogen

**DOI:** 10.1101/2022.05.18.492126

**Authors:** Lei-Jie Jia, Muhammad Rafiq, Lukáš Radosa, Peter Hortschansky, Cristina Cunha, Zoltán Cseresnyés, Thomas Krüger, Franziska Schmidt, Thorsten Heinekamp, Maria Straßburger, Bettina Löffler, Torsten Doenst, João F. Lacerda, António Campos, Marc Thilo Figge, Agostinho Carvalho, Olaf Kniemeyer, Axel A. Brakhage

**Author notes:** Correspondence (A.A.B).

## Abstract

The analysis of host-pathogen interactions bears the potential to discover novel pathogenicity mechanisms and to obtain novel insights into basic mechanisms of cell biology. Here, we obtained unprecedented insight into both. We discovered that the HscA protein on the conidial surface of the clinically important human-pathogenic fungus *Aspergillus fumigatus* acts as an effector protein. It inhibits phagosome maturation and reprograms phagosomes for expulsion of conidia. HscA anchors the human p11 protein to phagosomes. p11 is a decisive factor for targeting phagosomes either to the degradative or secretory pathway. The relevance of our findings is indicated by the identification of an SNP in the non-coding region of the human p11 gene that affects its translation and is associated with heightened susceptibility to invasive pulmonary aspergillosis.
