## Supplementary Table S4 for "Re-direction of phagosomes to the recycling expulsion pathway by a fungal pathogen"

### Sheet: KEY RESOURCES TABLE
REAGENT or RESOURCE	SOURCE	IDENTIFIER
Antibodies
Mouse anti-biotin	Thermo Fisher Scientific	Cat# MA5-11251; RRID:AB_10980856
Mouse anti-p11	BD	Cat# 610071; RRID:AB_397482
Mouse anti-p36	BD	Cat# 610068; RRID:AB_397480
Mouse anti-Hsp70	Thermo Fisher Scientific	Cat# MA3-006; RRID:AB_325454
Mouse anti-GAPDH	Proteintech	Cat# 60004-1-Ig; RRID:AB_2107436
StrepMAB-Classic DY-488	IBA	Cat# 2-1563-050
StrepMAB-Classic DY-549	IBA	Cat# 2-1566-050
StrepMAB-Classic	IBA	Cat# 2-1507-001
Rabbit anti-GFP	Abcam	Cat# Ab290; RRID:AB_303395
Rabbit anti HscA	This study	N/A
Rabbit anti-Myc	Abcam	Cat# Ab9106; RRID:AB_30701
Rabbit anti-p36	Cell Signaling Technology	Cat# 8235; RRID:AB_11129437
Rabbit anti-β-actin	Cell Signaling Technology	Cat# 8457; RRID:AB_10950489
Rabbit anti p47phox	Santa Cruz Biotechnology	Cat# sc-14015; RRID:AB_2150289
Rabbit anti-Rab7	Cell Signaling Technology	Cat# 9367; RRID:AB_1904103
Rabbit anti-Rab11	Cell Signaling Technology	Cat# 2413; RRID:AB_2173452
Rabbit anti-Sec15	Thermo Fisher Scientific	Cat# PA5-66234; RRID:AB_2664154
Goat anti-mouse IgG Dylight 633	Thermo Fisher Scientific	Cat# 35512; RRID:AB_1307538
Goat anti-mouse IgG Alexa Fluor 488	Thermo Fisher Scientific	Cat# A-11029; RRID:AB_2534088
Goat anti-rabbit IgG Dylight 633	Thermo Fisher Scientific	Cat# 35562; RRID:AB_1307539
Goat anti-rabbit IgG-HRP	Abcam	Cat# Ab6721; RRID:AB_955447
Anti-Biotin MicroBeads UltraPure	Miltenyi Biotec	Cat# 130-105-637
Anti-Digoxigenin-AP, Fab fragments	Roche	Cat# 11093274910; RRID:AB_514497
Anti-mouse IgG-HRP	Cell Signaling Technology	Cat# 7076; RRID:AB_330924
CD45 Antibody, anti-human, Biotin, REAfinity™	Miltenyi Biotec	Cat# 130-110-768; RRID:AB_2658256
Dynabeads™ Protein G	Thermo Fisher Scientific	Cat# 10003D
GFP-trap magnetic agarose	ChromoTek	Cat# gtma-20
Streptavidin, Alexa Fluor ™ 488 conjugate	Thermo Fisher Scientific	Cat# S11223
Wheat Germ agglutinin, Oregon Green ™ 488 Conjugate	Thermo Fisher Scientific	Cat# W6748
Chemicals, enzymes and media
20x NuPAGE MES Puffer	Thermo Fisher Scientific	Cat# NP0002
2-Mercaptoethanol	Gibco	Cat# 31350-010
4x NuPage LDS loading buffer	Thermo Fisher Scientific	Cat# NP0007
5x siRNA Buffer	Horizon Discovery	Cat# B-002000-UB-100
A2ti-1	MedChemExpress	Cat# HY-136465
autoMacs rinsing solution	Miltenyi Biotec	Cat# 130-091-222
Bovine serum albumin	AppliChem	Cat# A1391.0500
Calcofluor white	Sigma-Aldrich	Cat# 18909
Congo red	Sigma-Aldrich	Cat# C6277
cOmplete™, Mini, EDTA-free Protease Inhibitor Cocktail	Roche	Cat# 04693159001
Deoxyribonuclease I from bovine pancreas	Sigma-Aldrich	Cat# DN25
DharmaFECT 1 Transfection Reagent	Horizon Discovery	Cat# T-2001-02
DIG-11-dUTP	Jena Bioscience	Cat# NU-803-DIGXS
Dissociation buffer	Thermo Fisher Scientific	Cat# 13151014
Dispase (from Bacillus polymyxa)	Corning	Cat# 734-1312
DMEM/F12 medium	Gibco	Cat# 11320033
DNase I from bovine pancreas	Roche	Cat# 11284932001
DSP	Thermo Fisher Scientific	Cat# 22585
Elastase from porcine pancreas	Sigma-Aldrich	Cat# E7885
EZ-Link Sulfo-NHS-LC-Biotin	Thermo Fisher Scientific	Cat# 21335
FcR blocking reagent	Miltenyi Biotec	Cat# 130-059-901
FetalClone III serum (FCS)	Cytiva	Cat# SH30109
Fibronectin	Sigma-Aldrich	Cat# F1141
Ham's F-12K (Kaighn's) Medium	Gibco	Cat# 21127022
HEPES Buffer solution	Gibco	Cat# 15630080
Hygromycin B	InvivoGen	Cat# ant-hg-1
Immobilon Western HRP substrate	Millipore	Cat# WBKLS0500
Insulin-Transferrin-Selenium	Thermo Fisher Scientific	Cat# 41400045
IP Lysis Buffer	Thermo Fisher Scientific	Cat# 87787
iTaq™ Universal SYBR® Green Supermix	Bio-Rad	Cat# 1725122
LHC-9 medium	Gibco	Cat# 12680013
Lipofectamine 3000 transfection reagent	Thermo Fisher Scientific	Cat# L3000001
LysoTracker Red DND-99	Thermo Fisher Scientific	Cat# L7528
Malt extract agar	Sigma-Aldrich	Cat# 70145
MEM NEAA	Gibco	Cat# 11140-035
Na-pyruvate	Gibco	Cat# 11360-039
PBS pH 7.4	Gibco	Cat# 10010-015
Red blood cell lysis buffer	Roche	Cat# 11814389001
RPMI-1640	GIBCO	Cat# 21875034
T4 DNA ligase	Thermo Fisher Scientific	Cat# 10723941
Trypsin/Lys-C mixture, Mass Spec Grade	Promega	Cat# V5071
TrypLETM Express	Gibco	Cat# 12604-013
Tunicamycin	Sigma-Aldrich	Cat# T7765
GlutaMAXTM-I	Gibco	Cat# 35050-038
Pen/Strep	Gibco	Cat# 15140-122
Critical Commercial Assays/Kits
CyQUANT ™ LDH Cytotoxicity Assay	Thermo Fisher Scientific	Cat# C20300
GeneJET Gel Extraction Kit	Thermo Fisher Scientific	Cat# K0702
GeneJET Plasmid Miniprep Kit	Thermo Fisher Scientific	Cat# K0503
LEGENDScreen™ Human PE Kit	BioLegend	Cat# 700007
Maxima H Minus First Strand cDNA Synthesis kit	Thermo Fisher Scientific	Cat# K1651
Pierce™ Coomassie Plus™ (Bradford) Protein Assay	Thermo Fisher Scientific	Cat# 23236
Strep-Tactin®XT Spin Column Kit	IBA	Cat# 2-4151-000
Universal RNA Purification Kit	Roboklon	Cat# E3598
Experimental models: cell lines
A549	Sigma-Aldrich	Cat# 86012804-1VL
A549-Cas9 (SL504)	BioCat	Cat# SCL-76321-G2
A549-Cas9 p11-KO cells	This study	N/A
BEAS-2B	ATCC	Cat# CRL-9609TM
H441	LGC	Cat# ATCC-CRM-HTB-174D
HepG2	DSMZ	Cat# ACC 180
T7	ECACC	Cat# 07021402
Experimental models: organisms/strains
Aspergillus fumigatus strain Δku80 pyrG+	da Silva Ferreira et al., 2006	N/A
Aspergillus fumigatus strain ΔhscA	This study	N/A
Aspergillus fumigatus strain hscA-gfp	This study	N/A
Aspergillus fumigatus strain hscAc	This study	N/A
Aspergillus fumigatus strain hscA-myc	This study	N/A
Aspergillus fumigatus strain ccpA-gfp	Voltersen et al., 2018	N/A
E. coli BL21 (DE3)	New England Biolabs	Cat# C2527
Oligonucleotides
AfhscANdeIf: AACTGCATATGTCGGACGAAGTCTACGAAGGC	This study	N/A
AfhscABamHIr:TTGACGGATCCTTACCGGGTGGCCATAGCTTTGGT	This study	N/A
Afhsp70NdeIf: AACTGCATATGGCTCCCGCTGTCGGTATTGAC	This study	N/A
Afhsp70BamHIr: TTGACGGATCCTTAGTCAAGCTCCTCAGGGCGCTC	This study	N/A
hscA deletion, HYG-F: CCGGCTCGGTAACAGAACTA	This study	N/A
hscA deletion, HYG-R: TTGGAGCATATCGTTCAGAGC	This study	N/A
hscA deletion, HscA-P1: CCTTCGAGTAGTACACATCT	This study	N/A
hscA deletion, HscA-P2: TAGTTCTGTTACCGAGCCGGGTGAGAGCACCTGAAAGGAG	This study	N/A
hscA deletion, HscA-P3: GCTCTGAACGATATGCTCCAACTTGAGCATTACCGTTCCCT	This study	N/A
hscA deletion, HscA-P4: CCAAGGACACTCTCAAATCC	This study	N/A
hscA-gfp generation, PtrA-F: ATGGTGAGCAAGGGCGAGGA	This study	N/A
hscA-gfp generation, PtrA-R: CATGTGGATTACGAGCTAAC	This study	N/A
hscA-gfp generation, HscA-P5: CTTTCTCTGGCACGCTCGAG	This study	N/A
hscA-gfp generation, HscA-P6: TCCTCGCCCTTGCTCACCATCCGGGTGGCCATAGCTTTGG	This study	N/A
hscA-gfp generation, HscA-P7: GTTAGCTCGTAATCCACATGACCATATGCTCCTCTGCTAT	This study	N/A
hscA-gfp generation, HscA-P8: AGGCGCTTATGACTAACACT	This study	N/A
Probe A synthesis, HscA-P8: AGGCGCTTATGACTAACACT	This study	N/A
Probe A synthesis, oJLJ19-18: ATGCAGCGGATACAACGACT	This study	N/A
Probe B synthesis, oJLJ19-45: CTCTCCACCACTGAAATCGA	This study	N/A
Probe B synthesis, oJLJ19-46: CCGGGTGGCCATAGCTTTGG	This study	N/A
Probe C synthesis, oJLJ19-33: CGCCAAGCTCGACAAGTCCT	This study	N/A
Probe C synthesis, oJLJ19-42: AGAAAGACGGCCCTTGTCGT	This study	N/A
HscA-Com-F: TTCGAGCTCGGTACCATCCTCCCTGGCAGGATTCT	This study	N/A
HscA-Com-R: CAGCCGGGCGGCCGCTTTCTTTAAATTGCATAGAT	This study	N/A
HscA-Myc-R: AAGATCCTCCTCGGAGATAAGCTTCTGCTCCCGGGTGGCCATAGCTTTGG	This study	N/A
p11 KO sequencing, oJLJ21-25: CAGTTAGGAGGAATAAGTTT	This study	N/A
p11 KO sequencing, oJLJ21-26: GTTGGGGCTGTGTCTTCATT	This study	N/A
S100A10 qPCR F: GGCTACTTAACAAAGGAGGACC	Lu et al., 2020	N/A
S100A10 qPCR R: GAGGCCCGCAATTAGGGAAA	Lu et al., 2020	N/A
S100A10 (mouse) qPCR F: TGGAAACCATGATGCTTACGTT	Lu et al., 2020	N/A
S100A10 (mouse) qPCR R: GAAGCCCACTTTGCCATCTC	Lu et al., 2020	N/A
18S F: CGGCGACGACCCATTCGAAC	Lu et al., 2020	N/A
18S R: GAATCGAACCCTGATTCCCCGTC	Lu et al., 2020	N/A
TBP F: TGCACAGGAGCCAAGAGTGA	This study	N/A
TBP R: TCACATCACAGCTCCCCACC	This study	N/A
ON-TARGETplus Human S100A10 siRNA SMARTpool	Horizon Discovery	Cat# L-011766-00-0005
ON-TARGETplus GAPD Control Pool – human	Horizon Discovery	Cat# D-001830-10-05
ON-TARGETplus Non-targeting Control Pool	Horizon Discovery	Cat# D-001810-10-05
Recombinant DNA
HCP216549-SG01-3-10-A	GeneCopoiea
pJET1.2	Thermo Fisher Scientific	Cat# K1231
pLJ-Hsp70-Myc	Jia et al., 2020	N/A
pLJ-HscA-Comp	This study	N/A
pLJ-HscA-Myc	This study	N/A
pnEATST-AfHscA	This study	N/A
pnEATST-AfHsp70	This study	N/A
pTH-1	Lapp et al., 2014	N/A
Software and algorithms
Chromeleon 7.2	Thermo Fisher Scientific	N/A
Graphpad Prism 7.0	GraphPad	https://www.graphpad.com/
Imaging Fusion16	Vilber Lourmat	https://www.vilber.com/
MEGA7	Kumar et al., 2016	https://www.megasoftware.net/
Proteome Discoverer 2.4	Thermo Fisher Scientific	N/A
QExactive HF Tune 2.8	Thermo Fisher Scientific	N/A
Xcalibur 4.0	Thermo Fisher Scientific	N/A
Zeiss ZEN software (black edition)	Zeiss	N/A
Zeiss ZEN software 3.0 (blue edition)	Zeiss	N/A
Others
0.2 µm spin filter (Ultrafree®-MC, hydrophilic PTFE )	Merck	Cat# UFC30LG25
0.5-mm-diameter glass beads	Carl ROTH	Cat# N030.1
iBlot ™ 2 transfer stacks, PVDF, mini	Thermo Fisher Scientific	Cat# IB24002
Latex beads, fluorescent red, 2.0 μm mean particle size	Sigma-Aldrich	Cat# L3030
Latex beads, fluorescent yellow-green, 1.0 μm mean particle size	Sigma-Aldrich	Cat# L1030
Latex beads, 3.0 μm mean particle size	Sigma-Aldrich	Cat# LB30
Latex beads, magnetic, 1.0 μm mean particle size	Sigma-Aldrich	Cat# 75597
LUNA-FL™ cell counter	Logos biosystems
Millicell EZ SLIDE 8-Well	Merck	Cat# PEZGS0816
NuPAGE ™ 4 to 12%, Bis-Tris, 1.0 mm, Mini Protein Gel	Thermo Fisher Scientific	Cat# NP0321BOX
Transfer membrane ROTI®Nylon plus	Carl ROTH	Cat# K058.1
µ-Slide 8 Well Glass Bottom	Ibidi	Cat# 80827
